# Spatial heterogeneity and organization of tumor mutation burden and immune infiltrates within tumors based on whole slide images correlated with patient survival in bladder cancer

**DOI:** 10.1101/554527

**Authors:** Hongming Xu, Sunho Park, Jean René Clemenceau, Jinhwan Choi, Nathan Radakovich, Sung Hak Lee, Tae Hyun Hwang

## Abstract

High-TMB (TMB-H) could result in an increased number of neoepitopes from somatic mutations expressed by a patient’s own tumor cell which can be recognized and targeted by neighboring tumor-infiltrating lymphocytes (TILs). Deeper understanding of spatial heterogeneity and organization of tumor cells and their neighboring immune infiltrates within tumors could provide new insights into tumor progression and treatment response. Here we developed and applied computational approaches using digital whole slide images (WSIs) to investigate spatial heterogeneity and organization of regions harboring TMB-H tumor cells and TILs within tumors, and its prognostic utility. In experiments using WSIs from The Cancer Genome Atlas bladder cancer (BLCA), our findings show that WSI-based approaches can reliably predict patient-level TMB status and delineate spatial TMB heterogeneity and co-organization with TILs. TMB-H patients with low spatial heterogeneity enriched with high TILs show improved overall survival indicating a prognostic role of spatial TMB and TILs information in BLCA.
