## Supplementary material for "Spatial heterogeneity and organization of tumor mutation burden and immune infiltrates within tumors based on whole slide images correlated with patient survival in bladder cancer": Table s9 (pathologist visual checks).xlsx

### Sheet: Supplementary Table s9
Supplementary Table s9. Pathologist visual evaluations by visually checking a number of selected predicted TMB high and low tumor tiles (see tumor tiles in supplementary Fig.s11)
No	TMB	Case_no	TCGA_no	Findings	T/N	TIL	Peritumoral_Inflammatory_cells	Fibrosis	Others	Histologic subtype	AJCC Tumor category	Lymphovascular invasion	AJCC LN category	AJCC metastasis category	AJCC pathologic tumor stage	Histologic grade	Vital status	Pathology classification	Inflammatory Infiltrate Response	mRNA cluster	Hypermethylation cluster	Hypomethylation cluster	RPPA cluster	Mutation process cluster	total number Single Nucleotide Variants	total number Indels	Tumor ploidy from ABSOLUTE	Genome doublings from ABSOLUTE	Cancer DNA fraction from ABSOLUTE
1	High	H01	TCGA-BT-A3PH-01Z-00-DX1_2	Urothelial carcinoma	Tumor, invasive front	No	No	Yes		Non-Papillary	T3	YES	N2	MX	IV	High Grade	Dead	NOS	Absent	Luminal	1	5	3	3	537	5	3.71	1	0.9
2	High	H01	TCGA-BT-A3PH-01Z-00-DX1_4	Urothelial carcinoma	Tumor, invasive front	No	Focal	Yes		Non-Papillary	T3	YES	N2	MX	IV	High Grade	Dead	NOS	Absent	Luminal	1	5	3	3	537	5	3.71	1	0.9
5	High	H03	TCGA-DK-A2I4-01Z-00-DX1_16	Urothelial carcinoma	Tumor, center	mild	NA	No		Papillary	T3	NA	N0	M0	III	High Grade	Alive	NOS	Lymphocytes	Basal_squamous	1	1	3	1	1153	6	2.82	1	0.36
6	High	H03	TCGA-DK-A2I4-01Z-00-DX1_17	Urothelial carcinoma	Tumor, center	mild	NA	No	Necrosis, Neutophilic infiltration	Papillary	T3	NA	N0	M0	III	High Grade	Alive	NOS	Lymphocytes	Basal_squamous	1	1	3	1	1153	6	2.82	1	0.36
7	High	H04	TCGA-FD-A43P-01Z-00-DX1_11	Urothelial carcinoma	Tumor, invasive front	moderate	marked	Yes		Non-Papillary	T2	NA	N0	MX	II	High Grade	Alive	NOS	Lymphocytes	Luminal_infiltrated	3	1	NA	3	505	4	3.48	1	0.55
10	High	H05	TCGA-FD-A62P-01Z-00-DX1_11	Urothelial carcinoma	Tumor, invasive front	focal	mild	Yes		Non-Papillary	T2	NA	N0	MX	II	High Grade	Dead	NOS	Lymphocytes,minimal	Luminal_infiltrated	4	1	NA	3	505	5	5.3	2	0.39
11	High	H06	TCGA-FJ-A3Z7-01Z-00-DX1_7	Urothelial carcinoma	Tumor, center	mild	NA	Yes		Non-Papillary	T4	YES	N2	MX	IV	High Grade	Alive	NOS	Absent	Neuronal	3	3	4	3	382	5	3.43	1	0.66
12	High	H06	TCGA-FJ-A3Z7-01Z-00-DX1_9	Urothelial carcinoma	Tumor, center	mild	NA	Yes		Non-Papillary	T4	YES	N2	MX	IV	High Grade	Alive	NOS	Absent	Neuronal	3	3	4	3	382	5	3.43	1	0.66
13	High	H07	TCGA-G2-AA3B-01Z-00-DX1_2	Urothelial carcinoma	Tumor, center	focal	NA	No	Electrocautery artifact	Non-Papillary	T2	YES	N0	M0	II	High Grade	Alive	NOS	Lymphocytes,minimal	Luminal_papillary	1	5	2	1	891	13	1.82	0	0.82
14	High	H07	TCGA-G2-AA3B-01Z-00-DX1_4	Urothelial carcinoma	Tumor, center	focal	NA	No	Electrocautery artifact	Non-Papillary	T2	YES	N0	M0	II	High Grade	Alive	NOS	Lymphocytes,minimal	Luminal_papillary	1	5	2	1	891	13	1.82	0	0.82
15	High	H08	TCGA-GV-A3JX-01Z-00-DX1_7	Urothelial carcinoma	Tumor, invasive front	moderate	mild	Yes		Non-Papillary	T3	NO	N0	MX	III	High Grade	Alive	NOS	Absent	Luminal_papillary	1	1	NA	3	363	8	1.88	0	0.89
16	High	H08	TCGA-GV-A3JX-01Z-00-DX1_18	Urothelial carcinoma	Tumor, invasive front	moderate	mild	Yes		Non-Papillary	T3	NO	N0	MX	III	High Grade	Alive	NOS	Absent	Luminal_papillary	1	1	NA	3	363	8	1.88	0	0.89
19	High	H10	TCGA-K4-A6MB-01Z-00-DX1_5	Urothelial carcinoma	Tumor, center	focal	NA	No		Non-Papillary	T3	YES	N1	MX	IV	High Grade	Alive	NOS	Absent	Luminal	4	5	2	3	412	5	3.25	1	0.83
20	High	H10	TCGA-K4-A6MB-01Z-00-DX1_8	Urothelial carcinoma	Tumor, invasive front	No	focal	Yes		Non-Papillary	T3	YES	N1	MX	IV	High Grade	Alive	NOS	Absent	Luminal	4	5	2	3	412	5	3.25	1	0.83
21	Low	L01	TCGA-4Z-AA7S-01Z-00-DX1_10	Urothelial carcinoma	Tumor, center	No	NA	No		Non-Papillary	T4	NO	N0	M0	III	High Grade	Dead	NOS	Lymphocytes,minimal	Luminal_papillary	1	1	1	2	76	8	3.85	1	0.93
22	Low	L01	TCGA-4Z-AA7S-01Z-00-DX1_12	Urothelial carcinoma	Tumor, invasive front	No	moderate	Yes		Non-Papillary	T4	NO	N0	M0	III	High Grade	Dead	NOS	Lymphocytes,minimal	Luminal_papillary	1	1	1	2	76	8	3.85	1	0.93
23	Low	L02	TCGA-BT-A20P-01Z-00-DX1_1	Urothelial carcinoma	Tumor, center	No	NA	No	Focal necrosis	Non-Papillary	T3	NA	N0	M0	III	High Grade	Dead	NOS	Absent	Luminal_papillary	1	1	1	2	105	3	2.07	0	0.93
24	Low	L02	TCGA-BT-A20P-01Z-00-DX1_11	Urothelial carcinoma	Tumor, invasive front	No	Focal	Yes		Non-Papillary	T3	NA	N0	M0	III	High Grade	Dead	NOS	Absent	Luminal_papillary	1	1	1	2	105	3	2.07	0	0.93
25	Low	L03	TCGA-CF-A3MH-01Z-00-DX1_1	Urothelial carcinoma	Tumor, center	No	NA	No		Papillary	T2	NA	N0	M0	II	Low Grade	Alive	NOS	Absent	Luminal_papillary	3	4	1	2	52	5	1.81	0	0.92
26	Low	L03	TCGA-CF-A3MH-01Z-00-DX1_5	Urothelial carcinoma	Tumor, center	No	NA	No		Papillary	T2	NA	N0	M0	II	Low Grade	Alive	NOS	Absent	Luminal_papillary	3	4	1	2	52	5	1.81	0	0.92
27	Low	L04	TCGA-CF-A5U8-01Z-00-DX1_1	Urothelial carcinoma	Tumor, center	No	NA	No		Papillary	T2	NA	N0	M0	II	Low Grade	Alive	NOS	Absent	Luminal_papillary	5	1	1	2	73	3	1.95	0	0.97
28	Low	L04	TCGA-CF-A5U8-01Z-00-DX1_2	Urothelial carcinoma	Tumor, center	No	NA	No		Papillary	T2	NA	N0	M0	II	Low Grade	Alive	NOS	Absent	Luminal_papillary	5	1	1	2	73	3	1.95	0	0.97
29	Low	L05	TCGA-CF-A8HX-01Z-00-DX1_2	Urothelial carcinoma	Tumor, center	No	NA	No		Papillary	T2	NA	N0	M0	II	High Grade	Alive	NOS	Absent	Luminal_papillary	3	4	1	2	99	3	1.97	0	0.95
30	Low	L05	TCGA-CF-A8HX-01Z-00-DX1_3	Urothelial carcinoma	Tumor, center	mild	NA	No		Papillary	T2	NA	N0	M0	II	High Grade	Alive	NOS	Absent	Luminal_papillary	3	4	1	2	99	3	1.97	0	0.95
31	Low	L06	TCGA-CF-A47W-01Z-00-DX1_1	Urothelial carcinoma	Tumor, center	No	NA	No		Papillary	T2	NA	N0	M0	II	Low Grade	Alive	NOS	Absent	Luminal_papillary	5	1	1	2	35	0	2	0	0.94
32	Low	L06	TCGA-CF-A47W-01Z-00-DX1_5	Urothelial carcinoma	Tumor, center	No	NA	No	↓Tumor, ↑Hemorrhage	Papillary	T2	NA	N0	M0	II	Low Grade	Alive	NOS	Absent	Luminal_papillary	5	1	1	2	35	0	2	0	0.94
33	Low	L07	TCGA-DK-A2HX-01Z-00-DX1_4	Urothelial carcinoma	Tumor, invasive front	No	Focal	Yes		Non-Papillary	T3	YES	N2	M0	IV	High Grade	Dead	NOS	Lymphocytes,minimal	Luminal_infiltrated	1	1	4	2	132	4	3.79	1	0.65
34	Low	L07	TCGA-DK-A2HX-01Z-00-DX1_12	Urothelial carcinoma	Tumor, invasive front	No	Focal	Yes		Non-Papillary	T3	YES	N2	M0	IV	High Grade	Dead	NOS	Lymphocytes,minimal	Luminal_infiltrated	1	1	4	2	132	4	3.79	1	0.65
35	Low	L08	TCGA-E7-A97Q-01Z-00-DX1_5	Urothelial carcinoma	Tumor, invasive front	No	Focal	Yes		Non-Papillary	T4	YES	N3	MX	IV	High Grade	Dead	NOS	Lymphocytes	Luminal	5	5	NA	2	68	9	3.65	1	0.77
36	Low	L08	TCGA-E7-A97Q-01Z-00-DX1_12	Urothelial carcinoma	Tumor, invasive front	No	Focal	Yes		Non-Papillary	T4	YES	N3	MX	IV	High Grade	Dead	NOS	Lymphocytes	Luminal	5	5	NA	2	68	9	3.65	1	0.77
37	Low	L09	TCGA-FD-A5BT-01Z-00-DX1_8	Urothelial carcinoma	Tumor, invasive front	moderate	mild	Yes		Non-Papillary	T3	NA	N0	MX	III	High Grade	Dead	NOS	Lymphocytes	Basal_squamous	5	1	5	2	134	2	2.23	0	0.27
38	Low	L09	TCGA-FD-A5BT-01Z-00-DX1_10	Urothelial carcinoma	Tumor, invasive front	moderate	moderate	Yes		Non-Papillary	T3	NA	N0	MX	III	High Grade	Dead	NOS	Lymphocytes	Basal_squamous	5	1	5	2	134	2	2.23	0	0.27
40	Low	L10	TCGA-FD-A43Y-01Z-00-DX1_10	Urothelial carcinoma	Tumor, invasive front	No	moderate	Yes		Non-Papillary	T4	NA	N0	MX	III	High Grade	Dead	NOS with squamous differentiation	Lymphocytes,eosinophils	Basal_squamous	5	2	5	2	81	5	4.01	1	0.89
