## Supplementary material for "Spatial heterogeneity and organization of tumor mutation burden and immune infiltrates within tumors based on whole slide images correlated with patient survival in bladder cancer": Table s10 (blca tmb prediction).xlsx

### Sheet: supplementary Table s10
Table s10. TCGA BLCA patient sub-groups shown in Fig.5 in the paper. Column B: patient ID, Column C: WES-based TMB level, Column D: predicted TMB level, Column E: entropy of tmb prediction probabilities, Column F: corresponding to Fig.5(a) , Column G: corresponding to Fig.5(b), Column H: predicted TILs densities inside tumor regions, Column I: corresponding to Fig.5(c), Column J: corresponding to…
	Case ID	WES_tmb	Pred_tmb	Pred_entropy	Fig5.(a)	Fig5.(b)	Tils_density	Fig5.(c)	Fig5.(d)	Combined days to last followup or death	Vital status
0	TCGA-2F-A9KO	High	High	5.5063710307011799	Others	High others	0.243744955609362	Others	Others	734	Dead
1	TCGA-2F-A9KP	Int	High	6.1567874792388704	Others	NA	0.065613191343181	Others	NA	364	Dead
2	TCGA-2F-A9KQ	Low	Low	4.0791155336801301	Others	NA	0.0433403805496829	Others	NA	2886	Alive
3	TCGA-2F-A9KR	High	Low	5.7437760110261999	Others	High others	0.0691885451682907	Others	Others	3183	Dead
4	TCGA-2F-A9KT	High	High	6.5116551781199403	Others	High others	0.151862299234356	Others	Others	2352	Alive
5	TCGA-2F-A9KW	Low	High	5.5646648607929903	Others	NA	0.130089576547231	Others	NA	254	Dead
6	TCGA-4Z-AA7M	High	High	5.9360727484769198	Others	High others	0.148146499933247	Others	Others	495	Alive
7	TCGA-4Z-AA7N	Low	Low	5.5073773933880696	Others	NA	0.156718489727929	Others	NA	1367	Dead
8	TCGA-4Z-AA7O	Int	Low	5.5619640929508698	Others	NA	0.206600783143763	Others	NA	512	Alive
9	TCGA-4Z-AA7Q	Int	High	5.7791299359528097	Others	NA	0.537587971849008	Others	NA	510	Dead
10	TCGA-4Z-AA7R	High	Low	4.9369263775252996	Others	High others	0.0919503658924594	Others	Others	522	Dead
11	TCGA-4Z-AA7S	Low	Low	3.94757021924356	Others	NA	0.106988472622478	Others	NA	1064	Dead
12	TCGA-4Z-AA7W	High	High	5.1925592351586198	Others	High others	0.438287153652393	Others	Others	840	Alive
13	TCGA-4Z-AA7Y	High	Low	4.8142758786594699	Others	High others	0.0200871506004889	Others	Others	1522	Alive
14	TCGA-4Z-AA80	High	High	6.0761568385989504	Others	High others	0.222568722568723	Others	Others	19	Dead
15	TCGA-4Z-AA81	Int	High	5.3484808576812597	Others	NA	0.122251407129456	Others	NA	1270	Dead
16	TCGA-4Z-AA82	Low	High	5.4426496601776799	Others	NA	0.135116381757396	Others	NA	1556	Dead
17	TCGA-4Z-AA83	Low	Low	4.6868191137131596	Others	NA	0.0322976673906884	Others	NA	2024	Alive
18	TCGA-4Z-AA84	High	High	5.3866781521982201	Others	High others	0.0514364443537276	Others	Others	460	Alive
19	TCGA-4Z-AA86	Int	Low	4.7651328733629104	Others	NA	0.151907719609583	Others	NA	311	Dead
20	TCGA-4Z-AA87	Int	Low	5.6203464928156697	Others	NA	0.395593198751831	Others	NA	1454	Alive
21	TCGA-4Z-AA89	Int	Low	6.1770722413384096	Others	NA	0.105803704810278	Others	NA	1029	Alive
22	TCGA-5N-A9KI	Int	High	6.1779411361193697	Others	NA	0.0243683589138135	Others	NA	76	Dead
23	TCGA-5N-A9KM	Int	Low	5.0410826490958103	Others	NA	0.0179980617471965	Others	NA	530	Dead
24	TCGA-BL-A0C8	Int	Low	3.8705300436160202	Others	NA	0.0045271629778672	Others	NA	1219	Alive
25	TCGA-BL-A13I	Low	Low	4.33026123485398	Others	NA	0.1524280033739	Others	NA	223	Dead
26	TCGA-BL-A13J	Low	Low	3.4928638977003099	Others	NA	0.0208481402511253	Others	NA	81	Dead
27	TCGA-BL-A3JM	Int	Low	2.3809374501701099	Others	NA	0.147014925373134	Others	NA	205	Dead
28	TCGA-BL-A5ZZ	Int	Low	3.4918367221961799	Others	NA	0.156195840554593	Others	NA	377	Alive
29	TCGA-BT-A0S7	Low	High	6.0065896702246899	Others	NA	0.00801029895580031	Others	NA	200	Dead
30	TCGA-BT-A0YX	High	High	5.9590388606244797	Others	High others	0.20600272851296	Others	Others	400	Dead
31	TCGA-BT-A20J	High	Low	4.33405741813106	Others	High others	0.0718178007545061	Others	Others	579	Dead
32	TCGA-BT-A20N	High	High	5.4652457711099496	Others	High others	0.056417063899113	Others	Others	795	Dead
33	TCGA-BT-A20O	Int	High	5.4605947750190902	Others	NA	0.424609218436874	Others	NA	370	Dead
34	TCGA-BT-A20P	Low	Low	5.1832520437575198	Others	NA	0.0816187142491249	Others	NA	544	Dead
35	TCGA-BT-A20Q	Low	High	5.6570745572250898	Others	NA	0.112587597514214	Others	NA	593	Dead
36	TCGA-BT-A20R	High	High	5.5606307250927802	Others	High others	0.0276737967914439	Others	Others	154	Dead
37	TCGA-BT-A20T	High	Low	5.3270876464455901	Others	High others	0.0989283500132849	Others	Others	453	Dead
38	TCGA-BT-A20U	Low	Low	5.7454412268569799	Others	NA	0.0875054149390433	Others	NA	455	Dead
39	TCGA-BT-A20V	NA	NA	NA	NA	NA	NA	NA	NA	154	Dead
40	TCGA-BT-A20W	Low	Low	3.49826778952696	Others	NA	0.149458784346378	Others	NA	254	Dead
41	TCGA-BT-A20X	NA	NA	NA	NA	NA	NA	NA	NA	251	Dead
42	TCGA-BT-A2LA	Int	High	4.8512060985301	High-Low	NA	0.0511638120333772	LHL	NA	522	Alive
43	TCGA-BT-A2LB	High	Low	5.3713370339389899	Others	High others	0.10775594622544	Others	Others	492	Dead
44	TCGA-BT-A2LD	Low	High	4.2149837677740303	High-Low	NA	0.0352604828462516	LHL	NA	623	Dead
45	TCGA-BT-A3PH	High	High	4.7088365571396498	High-Low	High-High-Low	0.072937259390282	LHL	LHHL	142	Dead
46	TCGA-BT-A3PJ	High	High	6.00266067255198	Others	High others	0.0798900775345961	Others	Others	789	Alive
47	TCGA-BT-A3PK	High	High	6.02346063016802	Others	High others	0.165514717840299	Others	Others	303	Dead
48	TCGA-BT-A42B	Low	High	5.6109677282150896	Others	NA	0.0898869926199262	Others	NA	534	Dead
49	TCGA-BT-A42C	High	High	4.1817839898006799	High-Low	High-High-Low	0.0963437879050425	HHL	HHHL	873	Alive
50	TCGA-BT-A42E	Int	High	5.4716024862682699	Others	NA	0.325917750929368	Others	NA	1108	Alive
51	TCGA-BT-A42F	Int	High	4.4999548362597501	High-Low	NA	0.360180412371134	HHL	NA	864	Alive
52	TCGA-C4-A0EZ	Int	High	5.4104764424679503	Others	NA	0.672753623188406	Others	NA	273	Dead
53	TCGA-C4-A0F0	Low	Low	4.6796536168548002	Others	NA	0.2068669527897	Others	NA	59	Alive
54	TCGA-C4-A0F1	Int	Low	5.6725276743104196	Others	NA	0.108989850169164	Others	NA	89	Alive
55	TCGA-C4-A0F6	Int	Low	4.3402422889825401	Others	NA	0.214460784313725	Others	NA	700	Alive
56	TCGA-C4-A0F7	Low	Low	5.6492028468266602	Others	NA	0.205427688079698	Others	NA	62	Dead
57	TCGA-CF-A1HR	High	High	5.2089500503497899	Others	High others	0.0460416483613039	Others	Others	389	Alive
58	TCGA-CF-A1HS	High	High	5.06718235633479	High-Low	High-High-Low	0.0267015218000187	LHL	LHHL	382	Alive
59	TCGA-CF-A27C	Int	Low	4.5053420178588697	Others	NA	0.0113800057620282	Others	NA	425	Alive
60	TCGA-CF-A3MF	Low	Low	6.16049440939645	Others	NA	0.00206177064863305	Others	NA	383	Alive
61	TCGA-CF-A3MG	Int	High	3.87485863754149	High-Low	NA	0.0195348837209302	LHL	NA	369	Alive
62	TCGA-CF-A3MH	Low	Low	4.6152674732268801	Others	NA	0.0144988887712986	Others	NA	398	Alive
63	TCGA-CF-A3MI	Low	Low	5.5630736337634596	Others	NA	0.000891017430528485	Others	NA	370	Alive
64	TCGA-CF-A47S	Low	Low	4.4346517465929498	Others	NA	0.00724070450097847	Others	NA	333	Alive
65	TCGA-CF-A47T	Low	Low	4.6115470034501698	Others	NA	0.00153654086238356	Others	NA	385	Dead
66	TCGA-CF-A47V	Low	Low	5.3330735002767904	Others	NA	0.0234854151084518	Others	NA	379	Alive
67	TCGA-CF-A47W	Low	Low	4.8385042920394801	Others	NA	0.000362943471554305	Others	NA	368	Alive
68	TCGA-CF-A47X	High	Low	4.0236436492765897	Others	High others	0.046875	Others	Others	384	Alive
69	TCGA-CF-A47Y	Low	Low	4.3277720380661302	Others	NA	0.00768245838668374	Others	NA	373	Alive
70	TCGA-CF-A5U8	Low	Low	3.8399988489791799	Others	NA	0.00871959614502065	Others	NA	399	Alive
71	TCGA-CF-A5UA	Low	Low	5.1841127758155396	Others	NA	0.0534046604406564	Others	NA	365	Alive
72	TCGA-CF-A7I0	Low	High	5.1703966337860701	High-Low	NA	0.0221841464514384	LHL	NA	368	Alive
73	TCGA-CF-A8HX	Low	Low	3.4594365270697698	Others	NA	0.107372942018611	Others	NA	345	Alive
74	TCGA-CF-A8HY	Low	Low	5.1157939798003902	Others	NA	0.004510045100451	Others	NA	345	Alive
75	TCGA-CF-A9FF	Int	Low	4.1779362332851004	Others	NA	0.0495587236931432	Others	NA	361	Alive
76	TCGA-CF-A9FH	Low	Low	5.5698105975813696	Others	NA	0.383991411189312	Others	NA	-64	Alive
77	TCGA-CF-A9FL	Low	Low	5.8397639372408401	Others	NA	0.0151592486729277	Others	NA	565	Dead
78	TCGA-CF-A9FM	Low	Low	5.4798422636783704	Others	NA	0.0235221440790724	Others	NA	398	Alive
79	TCGA-CU-A0YN	Int	Low	2.7303860453915201	Others	NA	0	Others	NA	393	Dead
80	TCGA-CU-A0YO	Low	High	4.9286386192172804	High-Low	NA	0.0524658971668416	LHL	NA	149	Dead
81	TCGA-CU-A0YR	Int	Low	4.1720136071097	Others	NA	0.0479000823497118	Others	NA	460	Dead
82	TCGA-CU-A3KJ	Int	Low	4.5599954386605503	Others	NA	0.0669010989010989	Others	NA	562	Alive
83	TCGA-CU-A3QU	NA	NA	NA	NA	NA	NA	NA	NA	158	Alive
84	TCGA-CU-A3YL	Int	High	5.2653147442500101	Others	NA	0.0306039311538853	Others	NA	906	Alive
85	TCGA-CU-A5W6	Int	Low	4.5722389161360804	Others	NA	0.10883050538223	Others	NA	56	Dead
86	TCGA-CU-A72E	Low	Low	5.5019847728955797	Others	NA	0.0191720478550333	Others	NA	413	Dead
87	TCGA-DK-A1A3	High	Low	5.1086084110604899	Others	High others	0.0977234869516935	Others	Others	665	Dead
88	TCGA-DK-A1A5	High	Low	4.5807948503044598	Others	High others	0.099377200108313	Others	Others	65	Dead
89	TCGA-DK-A1A6	High	High	3.5467831631103302	High-Low	High-High-Low	0.283057324840764	HHL	HHHL	2020	Alive
90	TCGA-DK-A1A7	Int	High	5.2263222644142502	Others	NA	0.16030534351145	Others	NA	560	Alive
91	TCGA-DK-A1AA	Low	Low	6.0579728769358701	Others	NA	0.0143370560729605	Others	NA	578	Alive
92	TCGA-DK-A1AB	Int	Low	5.3504369364379398	Others	NA	0.0219635557403173	Others	NA	508	Dead
93	TCGA-DK-A1AC	High	High	5.5864434754287604	Others	High others	0.0417120917666019	Others	Others	3981	Alive
94	TCGA-DK-A1AD	Int	High	4.7999684591423204	High-Low	NA	0.0843780135004822	HHL	NA	3420	Alive
95	TCGA-DK-A1AE	Low	Low	5.6075372262521697	Others	NA	0.0794779848333431	Others	NA	491	Alive
96	TCGA-DK-A1AF	Int	High	NA	NA	NA	NA	NA	NA	536	Alive
97	TCGA-DK-A1AG	Low	Low	5.5887986471948699	Others	NA	0.121398670278257	Others	NA	475	Alive
98	TCGA-DK-A2HX	Low	Low	4.6309773415373598	Others	NA	0.0349481587415088	Others	NA	1420	Dead
99	TCGA-DK-A2I1	Int	High	4.0676384299866601	High-Low	NA	0.133654577732691	HHL	NA	546	Alive
100	TCGA-DK-A2I2	Low	High	5.6287883897263198	Others	NA	0.262240825464811	Others	NA	237	Dead
101	TCGA-DK-A2I4	High	High	4.5642876307287104	High-Low	High-High-Low	0.173185055604148	HHL	HHHL	3835	Alive
102	TCGA-DK-A2I6	High	High	5.6006611331964402	Others	High others	0.0436241610738255	Others	Others	2656	Alive
103	TCGA-DK-A3IK	Int	Low	NA	NA	NA	NA	NA	NA	146	Dead
104	TCGA-DK-A3IL	Int	Low	4.2317132419336199	Others	NA	0.184753014391287	Others	NA	413	Dead
105	TCGA-DK-A3IM	Low	High	5.6931959715398497	Others	NA	0.0954866441510593	Others	NA	248	Dead
106	TCGA-DK-A3IN	High	High	NA	NA	NA	NA	NA	NA	250	Dead
107	TCGA-DK-A3IQ	Int	High	4.8496239483016703	High-Low	NA	0.0326873492472761	LHL	NA	539	Dead
108	TCGA-DK-A3IS	High	Low	5.3081436429680799	Others	High others	0.0469408393729985	Others	Others	1529	Alive
109	TCGA-DK-A3IT	High	High	5.30564849867294	Others	High others	0.194593714378766	Others	Others	648	Alive
110	TCGA-DK-A3IU	High	High	4.3256339637742398	High-Low	High-High-Low	0.211502938706969	HHL	HHHL	706	Dead
111	TCGA-DK-A3IV	Low	Low	6.4916329036167104	Others	NA	0.219183880799187	Others	NA	294	Dead
112	TCGA-DK-A3WW	High	High	5.7537562502585304	Others	High others	0.407511525919262	Others	Others	633	Alive
113	TCGA-DK-A3WX	Low	High	4.1592485547160001	High-Low	NA	0.306979524734718	HHL	NA	321	Dead
114	TCGA-DK-A3WY	Low	High	5.8408575306694601	Others	NA	0.169164980687879	Others	NA	4967	Alive
115	TCGA-DK-A3X1	High	High	6.1939209160097803	Others	High others	0.0812948317086629	Others	Others	2009	Alive
116	TCGA-DK-A3X2	Int	Low	5.6349140274235099	Others	NA	0.0524575848303393	Others	NA	547	Dead
117	TCGA-DK-A6AV	Int	High	4.4963847322142403	High-Low	NA	0.235844915874177	HHL	NA	1952	Alive
118	TCGA-DK-A6AW	High	High	5.0131402885051504	High-Low	High-High-Low	0.044997606510292	LHL	LHHL	1621	Alive
119	TCGA-DK-A6B0	Low	Low	5.3705547846707002	Others	NA	0.0345148015398911	Others	NA	2330	Alive
120	TCGA-DK-A6B1	Int	High	6.03630332740053	Others	NA	0.0318193482165769	Others	NA	2049	Alive
121	TCGA-DK-A6B2	Int	Low	4.8836049741787297	Others	NA	0.107767548906789	Others	NA	477	Alive
122	TCGA-DK-A6B5	Int	High	5.1693414286937296	High-Low	NA	0.0825811407720376	HHL	NA	1542	Alive
123	TCGA-DK-A6B6	High	High	4.9548964651649099	High-Low	High-High-Low	0.211162400335711	HHL	HHHL	1115	Alive
124	TCGA-DK-AA6L	NA	NA	NA	NA	NA	NA	NA	NA	1163	Dead
125	TCGA-DK-AA6M	NA	NA	NA	NA	NA	NA	NA	NA	1582	Alive
126	TCGA-DK-AA6P	NA	NA	NA	NA	NA	NA	NA	NA	457	Alive
127	TCGA-DK-AA6Q	NA	NA	NA	NA	NA	NA	NA	NA	413	Dead
128	TCGA-DK-AA6R	NA	NA	NA	NA	NA	NA	NA	NA	5041	Alive
129	TCGA-DK-AA6S	NA	NA	NA	NA	NA	NA	NA	NA	5050	Alive
130	TCGA-DK-AA6T	NA	NA	NA	NA	NA	NA	NA	NA	572	Alive
131	TCGA-DK-AA6U	NA	NA	NA	NA	NA	NA	NA	NA	578	Alive
132	TCGA-DK-AA6W	NA	NA	NA	NA	NA	NA	NA	NA	415	Dead
133	TCGA-DK-AA6X	NA	NA	NA	NA	NA	NA	NA	NA	467	Alive
134	TCGA-DK-AA71	NA	NA	NA	NA	NA	NA	NA	NA	415	Alive
135	TCGA-DK-AA74	NA	NA	NA	NA	NA	NA	NA	NA	1708	Alive
136	TCGA-DK-AA75	NA	NA	NA	NA	NA	NA	NA	NA	340	Dead
137	TCGA-DK-AA76	NA	NA	NA	NA	NA	NA	NA	NA	366	Alive
138	TCGA-DK-AA77	NA	NA	NA	NA	NA	NA	NA	NA	618	Alive
139	TCGA-E5-A2PC	Int	High	NA	NA	NA	NA	NA	NA	1326	Alive
140	TCGA-E5-A4TZ	High	High	6.3772544190122797	Others	High others	0.0323985600639972	Others	Others	467	Dead
141	TCGA-E5-A4U1	High	High	4.3598784611648398	High-Low	High-High-Low	0.0670135017961105	LHL	LHHL	1181	Alive
142	TCGA-E7-A3X6	Low	Low	4.9514902742236302	Others	NA	0.0635946867285765	Others	NA	904	Dead
143	TCGA-E7-A3Y1	Int	Low	5.1083705228418896	Others	NA	0.0191358646389364	Others	NA	163	Alive
144	TCGA-E7-A4IJ	High	Low	5.2326045885025003	Others	High others	0.0650858771990821	Others	Others	674	Dead
145	TCGA-E7-A4XJ	Low	Low	5.7872286142429603	Others	NA	0.0187689202825429	Others	NA	68	Dead
146	TCGA-E7-A519	Low	Low	5.5529716683500698	Others	NA	0.0549325941791609	Others	NA	508	Alive
147	TCGA-E7-A541	High	High	5.8840830169180096	Others	High others	0.0794898279965869	Others	Others	778	Dead
148	TCGA-E7-A5KE	Int	High	3.8448963209124201	High-Low	NA	0.0039232781168265	LHL	NA	17	Alive
149	TCGA-E7-A5KF	Int	Low	5.7224505168296398	Others	NA	0.00433817594834544	Others	NA	20	Alive
150	TCGA-E7-A677	Int	Low	5.16344634473566	Others	NA	0.0186022070415134	Others	NA	820	Alive
151	TCGA-E7-A678	Low	Low	6.0558391494973502	Others	NA	0.00305516759776536	Others	NA	798	Alive
152	TCGA-E7-A6MD	High	High	NA	NA	NA	NA	NA	NA	129	Alive
153	TCGA-E7-A6ME	Int	High	5.7068570502436797	Others	NA	0.187264404954227	Others	NA	731	Alive
154	TCGA-E7-A6MF	Low	Low	4.2349406619416401	Others	NA	0.0367378048780488	Others	NA	750	Alive
155	TCGA-E7-A7DU	High	High	6.2494675379404301	Others	High others	0.0448753083036448	Others	Others	28	Alive
156	TCGA-E7-A7DV	High	High	6.3911446115520496	Others	High others	0.111963440509221	Others	Others	37	Alive
157	TCGA-E7-A7PW	Low	High	6.55596336709963	Others	NA	0.00868734789439635	Others	NA	416	Alive
158	TCGA-E7-A7XN	High	High	6.1673692722572904	Others	High others	0.221668041701043	Others	Others	428	Alive
159	TCGA-E7-A85H	High	High	5.4189583646708099	Others	High others	0.307701718969842	Others	Others	394	Alive
160	TCGA-E7-A8O7	Low	Low	5.7180452532617601	Others	NA	0.0865241993078064	Others	NA	466	Alive
161	TCGA-E7-A8O8	Int	Low	5.1857910846200301	Others	NA	0.00854996113654029	Others	NA	13	Alive
162	TCGA-E7-A97P	Int	High	NA	NA	NA	NA	NA	NA	437	Dead
163	TCGA-E7-A97Q	Low	Low	3.3437205992848602	Others	NA	0.0853956082258627	Others	NA	246	Dead
164	TCGA-FD-A3B3	Int	Low	5.4787431861382103	Others	NA	0.315930199831129	Others	NA	974	Dead
165	TCGA-FD-A3B4	Low	Low	6.3775758897769004	Others	NA	0.147858256642309	Others	NA	510	Dead
166	TCGA-FD-A3B5	Int	Low	6.2898147652625003	Others	NA	0.0292520581537923	Others	NA	272	Dead
167	TCGA-FD-A3B6	High	Low	2.9009095550785	Others	High others	0.0156936597614564	Others	Others	1005	Dead
168	TCGA-FD-A3B7	Low	Low	6.2171586160391099	Others	NA	0.290712353471596	Others	NA	122	Dead
169	TCGA-FD-A3B8	Low	Low	5.2989539952982998	Others	NA	0.151840610164215	Others	NA	384	Alive
170	TCGA-FD-A3N5	High	Low	5.54104179115724	Others	High others	0.223418573351279	Others	Others	685	Dead
171	TCGA-FD-A3N6	Int	Low	5.9586050680696001	Others	NA	0.189237668161435	Others	NA	851	Alive
172	TCGA-FD-A3NA	Int	High	6.1168895215222499	Others	NA	0.103277060575968	Others	NA	1845	Alive
173	TCGA-FD-A3SJ	Int	High	NA	NA	NA	NA	NA	NA	739	Dead
174	TCGA-FD-A3SL	Int	Low	5.9434154623778799	Others	NA	0.018896484375	Others	NA	712	Dead
175	TCGA-FD-A3SM	Int	High	5.9860239558229704	Others	NA	0.0463407626318598	Others	NA	547	Dead
176	TCGA-FD-A3SN	High	High	5.2463678468826096	Others	High others	0.116723386470834	Others	Others	887	Alive
177	TCGA-FD-A3SO	High	High	5.6332176370326499	Others	High others	0.113984042234087	Others	Others	168	Dead
178	TCGA-FD-A3SP	Int	Low	4.8428643783362704	Others	NA	0.127493374250244	Others	NA	783	Alive
179	TCGA-FD-A3SQ	Low	High	5.5964803107873298	Others	NA	0.103364699173082	Others	NA	1423	Dead
180	TCGA-FD-A3SR	Int	High	5.1294810406247704	High-Low	NA	0.0436472346786248	LHL	NA	602	Dead
181	TCGA-FD-A3SS	High	High	5.99093911705405	Others	High others	0.0488473733824664	Others	Others	391	Dead
182	TCGA-FD-A43N	Int	Low	5.4749189300880801	Others	NA	0.0563799717343024	Others	NA	699	Alive
183	TCGA-FD-A43P	High	High	4.9981255579950403	High-Low	High-High-Low	0.268867032343484	HHL	HHHL	832	Alive
184	TCGA-FD-A43S	Low	Low	6.0762816716646002	Others	NA	0.12454782371932	Others	NA	455	Alive
185	TCGA-FD-A43U	Low	Low	5.3261120008593696	Others	NA	0.0809517479728832	Others	NA	636	Alive
186	TCGA-FD-A43X	High	High	5.6521732107545199	Others	High others	0.0109939170712651	Others	Others	110	Alive
187	TCGA-FD-A43Y	Low	Low	5.1270693606449802	Others	NA	0.18934574114519	Others	NA	474	Dead
188	TCGA-FD-A5BR	Low	Low	5.6329474074919501	Others	NA	0.126918316831683	Others	NA	813	Alive
189	TCGA-FD-A5BS	Low	Low	5.5716594645409403	Others	NA	0.582461517958286	Others	NA	1639	Alive
190	TCGA-FD-A5BT	Low	Low	4.7043793011925601	Others	NA	0.0925266903914591	Others	NA	328	Dead
191	TCGA-FD-A5BU	Low	Low	4.9173935538883198	Others	NA	0.336570824117704	Others	NA	588	Alive
192	TCGA-FD-A5BV	Low	Low	5.4808509628825499	Others	NA	0.050165786565148	Others	NA	163	Dead
193	TCGA-FD-A5BX	High	Low	4.9989268204459796	Others	High others	0.0282229344729345	Others	Others	173	Dead
194	TCGA-FD-A5BY	Low	Low	NA	NA	NA	NA	NA	NA	251	Alive
195	TCGA-FD-A5BZ	Int	Low	5.0936923203862898	Others	NA	0.0474189675870348	Others	NA	835	Dead
196	TCGA-FD-A5C0	Low	Low	4.7169699063258896	Others	NA	0.140533019372792	Others	NA	550	Dead
197	TCGA-FD-A5C1	Int	Low	4.3902216933803002	Others	NA	0.170174165457184	Others	NA	1792	Alive
198	TCGA-FD-A62N	Low	Low	5.9047380165277996	Others	NA	0.195555219593318	Others	NA	82	Alive
199	TCGA-FD-A62O	Int	Low	5.3755486169967597	Others	NA	0.0458683473389356	Others	NA	216	Dead
200	TCGA-FD-A62P	High	High	4.1415781658848703	High-Low	High-High-Low	0.0421716547118476	LHL	LHHL	191	Dead
201	TCGA-FD-A62S	Low	Low	5.7219456484902897	Others	NA	0.203160123798664	Others	NA	406	Dead
202	TCGA-FD-A6TA	High	Low	5.4430610224268401	Others	High others	0.111135973745059	Others	Others	1912	Alive
203	TCGA-FD-A6TB	Int	Low	4.53126861310162	Others	NA	0.148987341772152	Others	NA	572	Alive
204	TCGA-FD-A6TC	High	High	5.6749231271881699	Others	High others	0.0332429806167851	Others	Others	187	Alive
205	TCGA-FD-A6TD	Int	Low	6.06167253891189	Others	NA	0.0939066537970545	Others	NA	386	Dead
206	TCGA-FD-A6TE	Int	Low	5.2439678418340296	Others	NA	0.273213382469832	Others	NA	376	Alive
207	TCGA-FD-A6TF	Int	Low	5.5621671859178496	Others	NA	0.077015841692704	Others	NA	69	Dead
208	TCGA-FD-A6TG	High	Low	5.44970101308125	Others	High others	0.0580314811302864	Others	Others	93	Dead
209	TCGA-FD-A6TH	Int	Low	5.3261963436720503	Others	NA	0.0574876719439398	Others	NA	131	Dead
210	TCGA-FD-A6TI	Low	Low	4.7607977077678596	Others	NA	0.00875346260387812	Others	NA	294	Dead
211	TCGA-FD-A6TK	Int	Low	4.6020193029038703	Others	NA	0.107656384416861	Others	NA	330	Alive
212	TCGA-FJ-A3Z7	High	High	5.0216313319030599	High-Low	High-High-Low	0.0905016008537887	HHL	HHHL	945	Alive
213	TCGA-FJ-A3Z9	Low	Low	5.3000336683701503	Others	NA	0.0992606878817101	Others	NA	385	Dead
214	TCGA-FJ-A3ZE	High	Low	4.6837060154144403	Others	High others	0.0727520150737988	Others	Others	324	Dead
215	TCGA-FJ-A3ZF	High	Low	3.3893970516598402	Others	High others	0.122660596863935	Others	Others	524	Alive
216	TCGA-FJ-A871	Low	Low	5.2107235372862499	Others	NA	0.110505639335952	Others	NA	272	Dead
217	TCGA-FT-A3EE	Int	Low	5.5433564191916203	Others	NA	0.0866888858658686	Others	NA	99	Dead
218	TCGA-FT-A61P	Int	High	4.8909613562325296	High-Low	NA	0.0540929484466266	LHL	NA	337	Alive
219	TCGA-G2-A2EC	Int	High	4.01475533042096	High-Low	NA	0.131283627978478	HHL	NA	696	Dead
220	TCGA-G2-A2EF	High	High	4.7757094981648596	High-Low	High-High-Low	0.11703088314972	HHL	HHHL	1884	Alive
221	TCGA-G2-A2EJ	High	High	5.59224756019041	Others	High others	0.0219577694697488	Others	Others	1460	Alive
222	TCGA-G2-A2EK	Low	Low	4.2693707913407701	Others	NA	0.0607734806629834	Others	NA	485	Alive
223	TCGA-G2-A2EL	Int	High	6.03182870962259	Others	NA	0.253894386205545	Others	NA	819	Dead
224	TCGA-G2-A2EO	High	Low	3.2748399174246199	Others	High others	0.378100140383715	Others	Others	1804	Dead
225	TCGA-G2-A2ES	High	High	5.8116898057158997	Others	High others	0.130217340500117	Others	Others	1004	Dead
226	TCGA-G2-A3IB	Low	Low	4.5439826338432496	Others	NA	0.0189657203439746	Others	NA	220	Dead
227	TCGA-G2-A3IE	High	High	5.5916502563494301	Others	High others	0.0706625949861516	Others	Others	612	Dead
228	TCGA-G2-A3VY	High	Low	5.3775509618505701	Others	High others	0.149424299707854	Others	Others	536	Alive
229	TCGA-G2-AA3B	High	High	4.8588690464720496	High-Low	High-High-Low	0.0868758285461776	HHL	HHHL	2008	Alive
230	TCGA-G2-AA3C	Int	High	5.0533046629004499	High-Low	NA	0.0126040428061831	LHL	NA	211	Dead
231	TCGA-G2-AA3D	High	Low	1.1887218755408699	Others	High others	0.109347442680776	Others	Others	2139	Alive
232	TCGA-G2-AA3F	Int	Low	4.0049720875703301	Others	NA	0.14358813700919	Others	NA	893	Alive
233	TCGA-GC-A3BM	Int	High	2.9600893673042998	High-Low	NA	0.0449490268767377	LHL	NA	651	Dead
234	TCGA-GC-A3I6	Int	High	2.97075838956119	High-Low	NA	0.054249547920434	LHL	NA	630	Dead
235	TCGA-GC-A3OO	Int	Low	4.2072876447009904	Others	NA	0.0574712643678161	Others	NA	481	Alive
236	TCGA-GC-A3RB	Int	Low	2.6417404288026902	Others	NA	0.0992534036012297	Others	NA	582	Alive
237	TCGA-GC-A3RC	High	High	3.0190095343633501	High-Low	High-High-Low	0.0575916230366492	LHL	LHHL	484	Alive
238	TCGA-GC-A3RD	Low	Low	4.7031561175348404	Others	NA	0.0107384329842238	Others	NA	428	Alive
239	TCGA-GC-A3WC	Int	Low	2.84326065918094	Others	NA	0.0185676392572944	Others	NA	540	Alive
240	TCGA-GC-A3YS	Int	High	4.2030458869455503	High-Low	NA	0.00877507163323782	LHL	NA	758	Alive
241	TCGA-GC-A4ZW	High	High	5.3263266480726204	Others	High others	0.147701521528003	Others	Others	15	Alive
242	TCGA-GC-A6I1	Int	Low	3.1235330835736099	Others	NA	0.203382287494437	Others	NA	0	Dead
243	TCGA-GC-A6I3	Int	Low	4.9218483398677702	Others	NA	0.153745359248744	Others	NA	0	Alive
244	TCGA-GD-A2C5	High	Low	1.5849625007211601	Others	High others	0.0721649484536082	Others	Others	812	Alive
245	TCGA-GD-A3OP	High	High	4.83194981922765	High-Low	High-High-Low	0.0648917044773564	LHL	LHHL	64	Alive
246	TCGA-GD-A3OQ	Low	Low	3.8869345347171098	Others	NA	0.0812125141838223	Others	NA	95	Alive
247	TCGA-GD-A3OS	Low	High	3.87850290467152	High-Low	NA	0.164145574359742	HHL	NA	638	Alive
248	TCGA-GD-A6C6	High	Low	2.892492247596	Others	High others	0.00148441365660564	Others	Others	67	Alive
249	TCGA-GD-A76B	Int	Low	3.7119073460718202	Others	NA	0.0894329253060205	Others	NA		Dead
250	TCGA-GU-A42P	High	High	5.6363625648777704	Others	High others	0.150801027940292	Others	Others	332	Dead
251	TCGA-GU-A42Q	Int	High	5.2461935729062503	Others	NA	0.170227589410125	Others	NA	344	Dead
252	TCGA-GU-A42R	Int	High	6.2403393638240399	Others	NA	0.0773743532889874	Others	NA	577	Dead
253	TCGA-GU-A762	Low	High	5.1230238556039804	High-Low	NA	0.359521137298915	HHL	NA	232	Dead
254	TCGA-GU-A763	Low	Low	1.46096404744368	Others	NA	0.0204651162790698	Others	NA	997	Alive
255	TCGA-GU-A764	Int	Low	5.4613739742985103	Others	NA	0.164628593729673	Others	NA	610	Alive
256	TCGA-GU-A766	Int	High	4.72673820987404	High-Low	NA	0.419905213270142	HHL	NA	480	Alive
257	TCGA-GU-A767	High	Low	5.0577108798784902	Others	High others	0.0434008248968879	Others	Others	144	Dead
258	TCGA-GU-AATO	High	High	4.8923476205634504	High-Low	High-High-Low	0.242102280776314	HHL	HHHL	324	Dead
259	TCGA-GU-AATP	High	High	4.7679564835303099	High-Low	High-High-Low	0.149421296296296	HHL	HHHL	1003	Alive
260	TCGA-GU-AATQ	Int	High	4.91960306014923	High-Low	NA	0.0389799282459032	LHL	NA	213	Dead
261	TCGA-GV-A3JV	Low	High	3.4612931876088902	High-Low	NA	0.19662447257384	HHL	NA	434	Dead
262	TCGA-GV-A3JW	Low	Low	4.1851377710448201	Others	NA	0.027720576587993	Others	NA	649	Alive
263	TCGA-GV-A3JX	High	High	5.1088761988819504	High-Low	High-High-Low	0.176169590643275	HHL	HHHL	581	Alive
264	TCGA-GV-A3JZ	High	High	5.8442020112322197	Others	High others	0.0763778793248158	Others	Others	603	Alive
265	TCGA-GV-A3QF	Int	High	5.1402177296305602	High-Low	NA	0.0662305144980212	LHL	NA	617	Dead
266	TCGA-GV-A3QG	NA	NA	NA	NA	NA	NA	NA	NA		Dead
267	TCGA-GV-A3QH	Int	High	4.4559517966924096	High-Low	NA	0.014859878328513	LHL	NA	258	Dead
268	TCGA-GV-A3QI	High	High	5.6642364061255401	Others	High others	0.0255041851581372	Others	Others	1110	Alive
269	TCGA-GV-A3QK	Int	High	5.3041704599650696	Others	NA	0.150314723590586	Others	NA	832	Alive
270	TCGA-GV-A40E	Int	High	5.2210648772240003	Others	NA	0.00772360526860217	Others	NA	261	Dead
271	TCGA-GV-A40G	Int	Low	1.9591479170272399	Others	NA	0.0239596469104666	Others	NA	580	Alive
272	TCGA-GV-A6ZA	High	High	5.3449883287331597	Others	High others	0.0961065690926762	Others	Others	691	Alive
273	TCGA-H4-A2HO	Low	High	5.4832111052627299	Others	NA	0.0336078478866416	Others	NA	46	Alive
274	TCGA-H4-A2HQ	High	High	4.8818024936080899	High-Low	High-High-Low	0.0345681276361636	LHL	LHHL	590	Alive
275	TCGA-HQ-A2OE	Int	Low	4.2746851095403802	Others	NA	0.0990425531914894	Others	NA	1174	Alive
276	TCGA-HQ-A2OF	Low	Low	3.8154972799556299	Others	NA	0.00238059812527898	Others	NA	1947	Alive
277	TCGA-HQ-A5ND	Low	Low	5.0673588957506199	Others	NA	0.0630669546436285	Others	NA	274	Dead
278	TCGA-HQ-A5NE	High	Low	NA	NA	NA	NA	NA	NA	370	Dead
279	TCGA-K4-A3WS	High	High	5.5962841104667902	Others	High others	0.0462450880512298	Others	Others	761	Alive
280	TCGA-K4-A3WU	Int	Low	5.5806270476808804	Others	NA	0.176813471502591	Others	NA	105	Alive
281	TCGA-K4-A3WV	Low	Low	5.4889653597099501	Others	NA	0.0186335403726708	Others	NA	646	Alive
282	TCGA-K4-A4AB	Low	Low	5.6095237267464402	Others	NA	0.0482356098215484	Others	NA	76	Alive
283	TCGA-K4-A4AC	Int	Low	5.8070459711907096	Others	NA	0.135083845145263	Others	NA	278	Dead
284	TCGA-K4-A54R	High	High	5.4712780436159001	Others	High others	0.132774557418142	Others	Others	842	Alive
285	TCGA-K4-A5RH	Int	Low	6.2058178381524201	Others	NA	0.0563370325864141	Others	NA	276	Alive
286	TCGA-K4-A5RI	Int	High	5.9303263518094598	Others	NA	0.0672993719469644	Others	NA	356	Dead
287	TCGA-K4-A5RJ	High	High	5.4902893958271699	Others	High others	0.299875496531689	Others	Others	539	Alive
288	TCGA-K4-A6FZ	High	High	5.7795442032362896	Others	High others	0.161347804957071	Others	Others	55	Alive
289	TCGA-K4-A6MB	High	High	4.8343310891864997	High-Low	High-High-Low	0.0831408775981524	HHL	HHHL	469	Alive
290	TCGA-K4-A83P	High	High	5.9594106163804899	Others	High others	0.340892131664041	Others	Others	495	Alive
291	TCGA-K4-AAQO	High	High	4.9064466538694402	High-Low	High-High-Low	0.104278355933985	HHL	HHHL	359	Alive
292	TCGA-KQ-A41N	NA	NA	NA	NA	NA	NA	NA	NA	1604	Alive
293	TCGA-KQ-A41O	NA	NA	NA	NA	NA	NA	NA	NA	1538	Alive
294	TCGA-KQ-A41P	NA	NA	NA	NA	NA	NA	NA	NA	1094	Alive
295	TCGA-KQ-A41Q	NA	NA	NA	NA	NA	NA	NA	NA	361	Alive
296	TCGA-KQ-A41R	NA	NA	NA	NA	NA	NA	NA	NA	1350	Alive
297	TCGA-KQ-A41S	NA	NA	NA	NA	NA	NA	NA	NA	35	Alive
298	TCGA-LC-A66R	Int	High	5.4831787370548	Others	NA	0.630149597238205	Others	NA	466	Alive
299	TCGA-LT-A5Z6	High	High	6.2040050936520004	Others	High others	0.0292346753717809	Others	Others	474	Alive
300	TCGA-LT-A8JT	Low	Low	5.4015999683471803	Others	NA	0.0572507552870091	Others	NA	641	Alive
301	TCGA-MV-A51V	High	Low	2.8844345287091402	Others	High others	0.0873430962343096	Others	Others	410	Alive
302	TCGA-PQ-A6FI	Int	Low	4.6039592442483297	Others	NA	0.207647191518159	Others	NA	372	Alive
303	TCGA-PQ-A6FN	Low	Low	5.4633720017390504	Others	NA	0.0942489651094027	Others	NA	507	Alive
304	TCGA-R3-A69X	NA	NA	NA	NA	NA	NA	NA	NA	433	Alive
305	TCGA-S5-A6DX	High	High	5.2980062934326204	Others	High others	0.119203204047218	Others	Others	56	Dead
306	TCGA-S5-AA26	Int	Low	3.4022341929372	Others	NA	0.131212723658052	Others	NA	503	Alive
307	TCGA-SY-A9G0	Low	Low	4.5220129015193997	Others	NA	0.0240282685512367	Others	NA	1008	Dead
308	TCGA-SY-A9G5	High	Low	4.7671455217492902	Others	High others	0.214008787800465	Others	Others	1186	Alive
309	TCGA-UY-A78K	High	Low	3.3928926725122501	Others	High others	0.202172601086301	Others	Others	536	Dead
310	TCGA-UY-A78L	Int	High	3.3632162694373302	High-Low	NA	0.0831017231795442	HHL	NA	1127	Alive
311	TCGA-UY-A78M	Int	High	5.69770942227166	Others	NA	0.062019282851262	Others	NA	690	Dead
312	TCGA-UY-A78N	Int	High	5.3389272604647298	Others	NA	0.0502869223799456	Others	NA	2641	Dead
313	TCGA-UY-A78O	Int	High	5.5695190566672803	Others	NA	0.0422984109638938	Others	NA	2312	Alive
314	TCGA-UY-A78P	High	High	5.1518543214133503	High-Low	High-High-Low	0.227841590948054	HHL	HHHL	2380	Alive
315	TCGA-UY-A8OB	High	Low	6.5124488961955702	Others	High others	0.0704502431238633	Others	Others	2109	Alive
316	TCGA-UY-A8OC	NA	NA	NA	NA	NA	NA	NA	NA	0	Dead
317	TCGA-UY-A8OD	Low	High	2.4645601462118698	High-Low	NA	0.071939736346516	LHL	NA	3432	Alive
318	TCGA-UY-A9PA	Int	Low	5.9913728487656099	Others	NA	0.101382113821138	Others	NA	119	Alive
319	TCGA-UY-A9PB	High	High	4.8534808840327299	High-Low	High-High-Low	0.297312326227989	HHL	HHHL	899	Alive
320	TCGA-UY-A9PD	High	High	5.4254582067402497	Others	High others	0.129024891527746	Others	Others	542	Alive
321	TCGA-UY-A9PE	Int	Low	NA	NA	NA	NA	NA	NA	189	Alive
322	TCGA-UY-A9PF	High	High	4.7760243869942798	High-Low	High-High-Low	0.196035242290749	HHL	HHHL	117	Alive
323	TCGA-UY-A9PH	High	High	4.9979473451132703	High-Low	High-High-Low	0.251295853269537	HHL	HHHL	1561	Alive
324	TCGA-XF-A8HB	NA	NA	NA	NA	NA	NA	NA	NA	1370	Alive
325	TCGA-XF-A8HC	Int	High	4.7627155063602196	High-Low	NA	0.0507197857381989	LHL	NA	200	Dead
326	TCGA-XF-A8HD	High	Low	5.80042956238659	Others	High others	0.108815582076109	Others	Others	2964	Alive
327	TCGA-XF-A8HE	High	High	5.5737736735750101	Others	High others	0.190420199269757	Others	Others	3817	Alive
328	TCGA-XF-A8HF	Int	High	5.9464430994664799	Others	NA	0.0630325199625284	Others	NA	2954	Dead
329	TCGA-XF-A8HG	High	High	5.3630740073420897	Others	High others	0.0260693495317641	Others	Others	467	Dead
330	TCGA-XF-A8HH	Low	Low	4.5127290846946497	Others	NA	0.0566951099442074	Others	NA	57	Dead
331	TCGA-XF-A8HI	Low	Low	NA	NA	NA	NA	NA	NA	544	Dead
332	TCGA-XF-A9SG	Int	Low	4.9818896975213596	Others	NA	0.0469250303632549	Others	NA	1479	Alive
333	TCGA-XF-A9SH	Low	Low	4.6040153302076998	Others	NA	0.0531914893617021	Others	NA	1971	Dead
334	TCGA-XF-A9SI	High	High	4.49536281516174	High-Low	High-High-Low	0.353753640890726	HHL	HHHL	2423	Alive
335	TCGA-XF-A9SJ	High	Low	5.2535448389706696	Others	High others	0.0627646798558877	Others	Others	98	Dead
336	TCGA-XF-A9SK	Int	High	5.6483421824441198	Others	NA	0.0840844266970907	Others	NA	486	Dead
337	TCGA-XF-A9SL	Low	Low	2.41162996173489	Others	NA	0.0366113239676458	Others	NA	2020	Dead
338	TCGA-XF-A9SM	Int	Low	5.4144532403392303	Others	NA	0.148411764705882	Others	NA	1048	Alive
339	TCGA-XF-A9SP	High	High	5.0571022214261196	High-Low	High-High-Low	0.0764089997772332	LHL	LHHL	454	Dead
340	TCGA-XF-A9ST	High	Low	4.0862088295797401	Others	High others	0.0219291959294826	Others	Others	128	Dead
341	TCGA-XF-A9SU	Low	Low	3.1969140435227299	Others	NA	0.0670926517571885	Others	NA	182	Dead
342	TCGA-XF-A9SV	Low	Low	4.3639342969654598	Others	NA	0.0426508451807903	Others	NA	388	Dead
343	TCGA-XF-A9SW	Low	High	4.4448668567108296	High-Low	NA	0.126682601585105	HHL	NA	362	Dead
344	TCGA-XF-A9SX	Low	Low	5.2656535028557103	Others	NA	0.0891064670067468	Others	NA	719	Dead
345	TCGA-XF-A9SY	High	High	4.8951345544854501	High-Low	High-High-Low	0.317057107912315	HHL	HHHL	640	Alive
346	TCGA-XF-A9SZ	Int	Low	5.4121460945444504	Others	NA	0.0364309972213646	Others	NA	859	Dead
347	TCGA-XF-A9T0	High	High	5.0662965008677796	High-Low	High-High-Low	0.0418989963358292	LHL	LHHL	799	Alive
348	TCGA-XF-A9T2	Low	High	5.3712512871067402	Others	NA	0.128362411383177	Others	NA	575	Dead
349	TCGA-XF-A9T3	High	Low	5.5758471597591601	Others	High others	0.0960067969413764	Others	Others	68	Alive
350	TCGA-XF-A9T4	Low	Low	5.3109439995362999	Others	NA	0.0432684944095574	Others	NA	495	Dead
351	TCGA-XF-A9T5	High	High	4.32248077963329	High-Low	High-High-Low	0.192687442147485	HHL	HHHL	2027	Alive
352	TCGA-XF-A9T6	High	Low	5.9571895672738497	Others	High others	0.0906734685481548	Others	Others	64	Alive
353	TCGA-XF-A9T8	High	High	5.6008234158597396	Others	High others	0.149577739281074	Others	Others	418	Dead
354	TCGA-XF-AAME	NA	NA	NA	NA	NA	NA	NA	NA	2828	Dead
355	TCGA-XF-AAMF	Low	High	3.08939466202404	High-Low	NA	0.267148014440433	HHL	NA	329	Dead
356	TCGA-XF-AAMG	High	High	4.6350903811876503	High-Low	High-High-Low	0.149592944369064	HHL	HHHL	3364	Alive
357	TCGA-XF-AAMH	Low	Low	5.5915171535785904	Others	NA	0.0480937773882559	Others	NA	344	Dead
358	TCGA-XF-AAMJ	Low	Low	5.0369366470983898	Others	NA	0.0341864716636197	Others	NA	1670	Dead
359	TCGA-XF-AAML	High	High	5.9199365458572899	Others	High others	0.216677281412064	Others	Others	232	Dead
360	TCGA-XF-AAMQ	Int	High	4.1214314250049302	High-Low	NA	0.32267966775009	HHL	NA	2177	Alive
361	TCGA-XF-AAMR	Low	Low	4.5905857333018503	Others	NA	0.0521739130434783	Others	NA	2790	Alive
362	TCGA-XF-AAMT	Low	Low	6.3287262459241598	Others	NA	0.0491563974607054	Others	NA	90	Dead
363	TCGA-XF-AAMW	Low	High	4.7460611930118501	High-Low	NA	0.0719400683045059	LHL	NA	253	Dead
364	TCGA-XF-AAMX	High	High	4.5227783402886503	High-Low	High-High-Low	0.244936469996226	HHL	HHHL	206	Dead
365	TCGA-XF-AAMY	Low	Low	5.6170360151813901	Others	NA	0.0305201399074805	Others	NA	3011	Alive
366	TCGA-XF-AAMZ	High	High	4.5766388464096801	High-Low	High-High-Low	0.143698211949411	HHL	HHHL	1348	Dead
367	TCGA-XF-AAN0	High	High	5.2143619359090598	Others	High others	0.0716194548369856	Others	Others	1718	Dead
368	TCGA-XF-AAN1	Low	High	5.0627599755617796	High-Low	NA	0.132532297407173	HHL	NA	941	Dead
369	TCGA-XF-AAN2	High	High	4.9961587977762001	High-Low	High-High-Low	0.188136501697338	HHL	HHHL	1869	Dead
370	TCGA-XF-AAN3	Int	High	4.3046329562627301	High-Low	NA	0.0131376659678546	LHL	NA	2625	Alive
371	TCGA-XF-AAN4	Low	High	6.2815787640249701	Others	NA	0.311394639114608	Others	NA	823	Dead
372	TCGA-XF-AAN5	High	High	4.9138305217739902	High-Low	High-High-Low	0.11913680781759	HHL	HHHL	2293	Alive
373	TCGA-XF-AAN7	Int	Low	5.2222526239557796	Others	NA	0.0515591486553374	Others	NA	565	Dead
374	TCGA-XF-AAN8	Low	High	5.3731113739468599	Others	NA	0.304605308994635	Others	NA	118	Dead
375	TCGA-YC-A89H	High	High	4.7056636909930898	High-Low	High-High-Low	0.125763492540302	HHL	HHHL	573	Alive
376	TCGA-YC-A8S6	Low	Low	4.9008743369890801	Others	NA	0.0871082968014288	Others	NA	293	Alive
377	TCGA-YC-A9TC	Low	Low	3.9113859391343002	Others	NA	0.0802469135802469	Others	NA	20	Dead
378	TCGA-YF-AA3L	High	High	5.0392790527923399	High-Low	High-High-Low	0.0490890100963212	LHL	LHHL	364	Alive
379	TCGA-YF-AA3M	Int	High	5.3018472776237999	Others	NA	0.0328336902212705	Others	NA	415	Alive
380	TCGA-ZF-A9R0	Int	Low	5.7042326328959296	Others	NA	0.0746895328208161	Others	NA	680	Dead
381	TCGA-ZF-A9R1	Low	High	4.1064608639344398	High-Low	NA	0.0448935789661957	LHL	NA	773	Alive
382	TCGA-ZF-A9R2	Int	Low	5.4300720369858304	Others	NA	0.0131713642257558	Others	NA	642	Alive
383	TCGA-ZF-A9R3	Low	High	6.6595081803550702	Others	NA	0.0431034482758621	Others	NA	949	Dead
384	TCGA-ZF-A9R4	Int	Low	5.3399376727625798	Others	NA	0.0119483638546983	Others	NA	921	Alive
385	TCGA-ZF-A9R5	Low	Low	4.6450298419665801	Others	NA	0.00878594249201278	Others	NA	1090	Alive
386	TCGA-ZF-A9R7	High	Low	5.0786283053032903	Others	High others	0.0573288980111827	Others	Others	665	Alive
387	TCGA-ZF-A9R9	Int	Low	6.0850485173587199	Others	NA	0.0454644333260822	Others	NA	864	Dead
388	TCGA-ZF-A9RC	High	Low	4.3073778467694401	Others	High others	0.00896551724137931	Others	Others	2868	Alive
389	TCGA-ZF-A9RD	Int	Low	4.3652092170715999	Others	NA	0.145152651312266	Others	NA	408	Dead
390	TCGA-ZF-A9RE	Low	Low	4.1093836733159597	Others	NA	0.00303951367781155	Others	NA	106	Dead
391	TCGA-ZF-A9RF	Int	High	6.0272953623395198	Others	NA	0.0713528591352859	Others	NA	1949	Alive
392	TCGA-ZF-A9RG	Int	High	5.8370698636972502	Others	NA	0.148248735718299	Others	NA	1786	Alive
393	TCGA-ZF-A9RL	NA	NA	NA	NA	NA	NA	NA	NA	2703	Alive
394	TCGA-ZF-A9RM	Low	Low	5.2915507807266797	Others	NA	0.0388419349037943	Others	NA	1455	Alive
395	TCGA-ZF-A9RN	Int	Low	4.4899862573824203	Others	NA	0.227653493643441	Others	NA	615	Dead
396	TCGA-ZF-AA4N	Low	High	5.6868196056332803	Others	NA	0.0096228465000776	Others	NA	88	Dead
397	TCGA-ZF-AA4R	Low	Low	4.9405835832437903	Others	NA	0.0172061825605133	Others	NA	1036	Dead
398	TCGA-ZF-AA4T	Low	Low	4.01678845341329	Others	NA	0.231971153846154	Others	NA	599	Dead
399	TCGA-ZF-AA4U	Low	Low	4.9722534701061898	Others	NA	0.0275810097965335	Others	NA	262	Dead
400	TCGA-ZF-AA4V	High	High	5.4556618299320503	Others	High others	0.050318421259533	Others	Others	1806	Alive
401	TCGA-ZF-AA4W	High	Low	5.17463603199002	Others	High others	0.0443489541105886	Others	Others	1830	Alive
402	TCGA-ZF-AA4X	High	Low	5.4153392660390196	Others	High others	0.167059639389736	Others	Others	2044	Alive
403	TCGA-ZF-AA51	High	High	5.5764941101676699	Others	High others	0.0451167728237792	Others	Others	1714	Alive
404	TCGA-ZF-AA52	Int	High	5.9434617726713999	Others	NA	0.0117647058823529	Others	NA	1077	Dead
405	TCGA-ZF-AA53	Int	Low	5.7999920591164997	Others	NA	0.0420485608618749	Others	NA	1761	Alive
406	TCGA-ZF-AA54	Int	Low	5.7258184531454202	Others	NA	0.00890499611700751	Others	NA	590	Dead
407	TCGA-ZF-AA56	NA	NA	NA	NA	NA	NA	NA	NA	259	Dead
408	TCGA-ZF-AA58	Int	High	5.6551064130984798	Others	NA	0.206571128975883	Others	NA	1649	Alive
409	TCGA-ZF-AA5H	Low	High	5.1808518760723103	High-Low	NA	0.164219597829556	HHL	NA	897	Alive
410	TCGA-ZF-AA5N	Low	Low	4.5219749778031098	Others	NA	0.169407496977025	Others	NA	168	Dead
411	TCGA-ZF-AA5P	Low	Low	5.1071650996918603	Others	NA	0.177132146204311	Others	NA	372	Alive
